# A molecular framework of chromatin extrusion in plants

**DOI:** 10.64898/2026.01.07.698229

**Authors:** Sofia Tzourtzou, Zhidan Wang, Sarah Leuchtenberg, David Latrasse, Moussa Benhamed, Chang Liu

**Affiliations:** Department of Epigenetics, Institute of Biology, University of Hohenheim, Garbenstrasse 30, 70599 Stuttgart, Germany; Université Paris-Saclay, CNRS, INRAE, Univ Evry, Institute of Plant Sciences Paris-Saclay (IPS2), Orsay 91405, France; Université de Paris Cité, Institute of Plant Sciences Paris-Saclay (IPS2), 91190 Gif-sur-Yvette, France

**Author notes:** Correspondence: Chang Liu.

## Abstract

Three-dimensional genome organization is a fundamental regulator of gene expression, yet the mechanisms shaping higher-order chromatin folding in plants remain poorly defined. Here, we identify the Arabidopsis cohesin regulator PDS5A as a central modulator of chromatin loop extrusion and topologically associating domain (TAD)-like architecture. Using Hi-C and Micro-C, we show that loss of PDS5A strongly enhances TAD-like domains and nucleosome-scale stripes and loops across chromosome arms, while leaving large-scale compartmentalization largely intact and revealing conserved TAD-like patterns across tissues and ploidy levels. Genetic analyses indicate that *Arabidopsis* TAD-like domain formation relies on the plant-specific kleisin SYN4 and is antagonized by WAPL1/2, with PDS5A acting as the dominant cohesin-unloading factor that limits loop extension. Biochemical experiments demonstrate that PDS5A physically associates with cohesin and that its function in suppressing TAD-like domains is independent of direct Tudor domain-mediated binding to H3K4me1-marked chromatin. Micro-C further resolves that chromatin loop and stripe anchors formed in *pds5a* are highly enriched at accessible, strongly transcribed promoters and are marked by the plant site II motif TGGGCC/T, implicating site II-binding transcription factors as plant-specific boundary elements analogous to CTCF in animals. Finally, mutational disruption of distal chromatin anchors shows that newly formed chromatin contacts in *pds5a* can act as cis-regulatory modules that influence target gene expression. Together, these findings identify a PDS5A-regulated chromatin extrusion module that shapes plant 3D genome architecture and uncover a promoter- and motif-based logic for loop anchoring and transcriptional control in plants.
