## Supplementary material for "A molecular framework of chromatin extrusion in plants": HiC and MicroC libraries

### Sheet: Sheet1
	Experiment 1 (Hi-C)	Raw reads	Uniquely mapped and PCR-duplicate free	valid Hi-C contact
	wild-type, mock, replicate1	123539608	40044715	14718438
	wild-type, mock, replicate2	139572698	41189877	14802797
	wild-type, heat stress, replicate1	121880699	44677748	12808664
	wild-type, heat stress, replicate2	171171362	62293065	18327084
	wild-type, roots, replicate1	91955143	32539005	17718808
	wild-type, roots, replicate2	100746245	32127235	17295906
	wild-type, germinating seeds, replicate1	123834699	49746781	30070910
	wild-type, germinating seeds, replicate2	120473523	51606246	31594261
	pds5a, mock, replicate1	135869690	50561675	15185400
	pds5a, mock, replicate2	144748982	60694222	18818496
	pds5a, heat stress, replicate1	135750288	56770914	32681212
	pds5a, heat stress, replicate2	152482900	67012947	38442809
	pds5a, roots, replicate1	116562493	47441449	24435527
	pds5a, roots, replicate2	142930635	61889176	32035330
	pds5a, germinating seeds, replicate1	134855557	33061050	23766281
	pds5a, germinating seeds, replicate2	251910779	47385466	34298607
	Experiment 2 (Hi-C)	Raw reads	Uniquely mapped and PCR-duplicate free	valid Hi-C contact
	wild-type, 2C nuclei, replicate1	60833412	17578470	12577729
	wild-type, 2C nuclei, replicate2	86585069	23196487	15750143
	wild-type, 4C nuclei, replicate1	80343968	28550677	18850495
	wild-type, 4C nuclei, replicate2	84198390	34812546	22671774
	wild-type, 8C nuclei, replicate1	71317968	25568246	20299993
	wild-type, 8C nuclei, replicate2	100740410	38102517	29726898
	pds5a, 2C nuclei, replicate1	71761789	21442300	16820188
	pds5a, 2C nuclei, replicate2	56247996	21763884	16598757
	pds5a, 4C nuclei, replicate1	61126282	24166141	16999283
	pds5a, 4C nuclei, replicate2	106382707	40923775	28594082
	pds5a, 8C nuclei, replicate1	80896770	31235533	22977007
	pds5a, 8C nuclei, replicate2	130529699	42102995	30820962
	Experiment 3 (Hi-C)	Raw reads	Uniquely mapped and PCR-duplicate free	valid Hi-C contact
	wild-type, replicate 1	185007637	77872406	52685780
	wild-type, replicate 2	188423346	79967070	54265064
	pds5a, replicate1	190850444	75600909	51100745
	pds5a, replicate2	291872241	108259808	74221129
	pds5a wapl1 wapl2, replicate1	183915295	65369197	44429424
	pds5a wapl1 wapl2, replicate2	218608397	77325177	53310066
	pds5a syn2, replicate1	163208732	74772063	46400957
	pds5a syn2, replicate2	197905865	86185473	54183789
	pds5a syn4, replicate1	220827535	89372365	61439348
	pds5a syn4, replicate2	195796986	82848753	56852243
	Experiment 4 (Hi-C)	Raw reads	Uniquely mapped and PCR-duplicate free	valid Hi-C contact
	pds5a	230913320	92299510	68094831
	pds5a PDS5A:2HA	231428194	91636535	70927896
	pds5a A1A2B4, replicate 1	236799595	81880611	59247434
	pds5a A1A2B4, replicate 2	235603751	82567358	62749740
	pds5a A1B3A3, replicate 1	245429716	89848995	65142477
	pds5a A1B3A3, replicate 2	215270345	84328209	64182398
	pds5a B1A2A3 replicate 1	231641894	98347151	73608992
	pds5a B1A2A3 replicate 2	234577056	88813741	66827820
	Experiment 5 (Hi-C)	Raw reads	Uniquely mapped and PCR-duplicate free	valid Hi-C contact
	pds5ab, replicate1	201063742	78697372	31993058
	pds5ab replicate2	211409080	70019129	45563355
	pds5ab gPDS5A:2HA_3A, replicate1	208902882	78810720	50374983
	pds5ab gPDS5A:2HA_3A, replicate2	185710476	63628868	39648028
	Experiment 6 (Micro-C)	Raw reads	Uniquely mapped and PCR-duplicate free	valid Micro-C contact
	wild-type, replicate1	958896285	179862266	135179071
	wild-type, replicate2	1026390860	167604173	124279039
	pds5a, replicate1	1077407057	182944545	129581995
	pds5a, replicate2	955168050	227477579	157613897
	Experiment 7 (Capture Micro-C)	Raw reads	Uniquely mapped and PCR-duplicate free	valid Micro-C contact
	e03341_p5, replicate 1	60184349	7429551	2886456
	e03341, replicate 1	50068735	7984594	3517420
	e15190_p5, replicate 1	60631897	7551468	3123407
	e15190, replicate 1	53688774	7643182	3105187
	WT, replicate 1	48244722	8846023	3707199
	pds5a, replicate 1	69833885	8056957	3147622
	e03341_p5, replicate 2	60258886	5826291	2313655
	e03341, replicate 2	43534511	5630706	2483661
	e15190_p5, replicate 2	68717053	5884714	2453485
	e15190, replicate 2	54859583	5938451	2397118
	WT, replicate 2	44188134	5775466	2401109
	pds5a, replicate 2	54046256	5485837	2112035
