## Supplementary material for "A molecular framework of chromatin extrusion in plants": proteomics data

### Sheet: Replicate_1
Proteome analyses of PDS5A:2HA immunoprecipitation
AGI	PDS5A:2HA	WT	Name
AT5G47690	39	0	PDS5A
AT2G37620	1	0	ACT1
AT1G07660	7	5	Histone H4
AT4G40030	0	1	H33
AT2G30620	10	1	Histone H1.2
AT3G09630	17	1	RPL4A
AT5G02870	5	0	RPL4D
AT5G22880	8	3	Histone H2B
AT4G26630	19	0	DEK3
AT5G59870	0	1	H2A 6
AT2G36880	9	0	MAT3
AT5G52470	5	2	FIB1
AT3G17390	1	0	MAT4
AT5G55660	14	0	DEK4
AT1G74050	8	1	EL6X
AT1G43170	7	0	ARP1
AT1G02500	3	0	SAM1
AT1G18540	2	0	EL6Z
AT5G17920	6	0	MS1
AT3G54670	6	0	SMC1
AT2G47110	4	0	RPS27AB
AT1G07940	1	1	EF1A
AT1G06760	2	0	H1.1
AT5G61210	1	1	SNAP33
AT5G12910	0	1	H3.15
AT2G18020	7	0	EMB2296
AT3G04840	4	0	ES1Z
AT1G56110	4	4	NOP56
AT3G49010	5	0	BBC1
AT5G02500	5	0	HSP70-1
AT2G47610	4	0	EL8Z
AT5G11200	3	0	UAP56B
AT1G02780	6	0	EL19X
AT4G39680	6	0	ACINUS
AT5G27850	8	0	EL18X
AT1G49760	1	5	PAB8
AT3G55280	2	0	RPL23AB
AT1G48610	4	0	AT hook motif-containing protein
AT5G07090	5	0	ES4Y
AT3G05060	4	1	SAR DNA-binding protein
AT5G44340	1	0	TUB4
AT1G14320	3	0	RPL10a
AT2G01250	2	0	RPL7B
AT3G06720	2	0	IMPA1
AT3G18035	4	0	HON4
AT2G34040	2	0	API5
AT5G10360	5	0	RPS6B
AT2G44120	1	0	RIBOSOMAL PROTEIN UL30X
AT5G44500	3	1	Small nuclear ribonucleoprotein-associated protein
AT1G07810	1	0	ACA3
AT3G13920	3	0	EIF4A1
AT3G57150	0	1	CBF5
AT1G48620	3	0	HON5
AT5G10010	4	0	HIT4
AT2G27170	3	0	SMC3
AT5G63550	4	0	DEK2
AT1G15340	3	0	MBD10
AT3G55800	1	1	SBPASE
AT2G45640	1	0	SAP18
AT1G58380	1	0	RIBOSOMAL PROTEIN US5Z
AT1G09270	4	0	IMPA4
AT4G31700	2	0	RPS6A
AT3G51890	1	1	CLC3
AT2G22730	1	0	Major facilitator superfamily protein
AT4G02410	1	1	LPK1
AT5G27800	1	0	Class II aminoacyl-tRNA and biotin synthetases superfamily protein
AT3G60770	1	0	RIBOSOMAL PROTEIN US15Z
AT5G12470	1	0	RER4
ATCG00830	1	0	UL2CZ
AT5G15200	4	0	RIBOSOMAL PROTEIN US4Z
AT4G16143	1	0	IMPA2
AT4G17140	1	1	VPS13B
AT5G15680	1	1	ARM repeat superfamily protein
AT5G50100	0	1	DCC1
AT4G34870	1	0	ROC5
AT1G09590	2	0	EL21Z
AT5G35530	1	0	RIBOSOMAL PROTEIN US3X
AT3G58700	3	0	RIBOSOMAL PROTEIN UL5Y
AT5G08180	2	0	Ribosomal protein L7Ae/L30e/S12e/Gadd45 family protein
AT4G16720	2	0	EL15Z
AT3G25520	1	0	ATL5
AT5G20290	3	0	ES8Z
AT5G16270	3	0	SYN4
AT3G53020	2	0	RPL24B
AT3G07110	2	0	RIBOSOMAL PROTEIN UL13Z
AT3G04610	1	0	FLK
AT4G38890	1	0	ATC3H50
AT1G48920	2	0	NUCL1
AT1G67430	2	0	RIBOSOMAL PROTEIN UL22Y
AT4G37210	2	0	NASP
AT3G10490	2	0	NAC052
AT2G19520	2	0	MSI4
AT2G37990	1	0	ARRS1
AT1G56070	1	0	LOS1
AT1G26880	2	0	EL34Z
AT3G11940	1	0	AML1
AT1G52380	2	0	NUP50A
AT3G42170	2	0	DAYSLEEPER
AT2G02160	2	0	C3H17
AT3G53430	2	0	RIBOSOMAL PROTEIN UL11Y
AT1G32130	2	0	IWS1
AT2G34480	1	0	RPL18AB
AT4G31880	1	0	PDS5C
AT3G56860	1	0	UBA2A
AT2G28450	1	0	TRM2B
AT3G42790	1	0	AL3
AT2G02070	1	0	IDD5
AT5G16130	1	0	ES7X
AT4G32720	1	0	LA1

### Sheet: Replicate_2
Proteome analyses of PDS5A:2HA immunoprecipitation
AGI	PDS5A:2HA	WT	Name
AT5G47690	57	0	PDS5A
AT4G26630	22	0	DEK3
AT1g07660	12	4	Histone H4
AT5g22880	4	1	Histone H2B
AT2G28720	1	0	Histone HTB3
AT2G30620	9	1	Histone H1.2
AT5G55660	13	0	DEK4
AT2G37470	2	0	Histone H2B.4
AT4G39680	11	0	ACINUS
AT5G02500	15	0	HSP70-1
AT1G48920	9	0	NUCL1
AT3G53650	2	0	Histone H2B.8
AT3G13920	4	0	EIF4A1
AT5G02870	6	0	RPL4D
AT2G27170	6	0	SMC3
AT3G09630	2	0	SAC56
AT5G65350	2	0	Histone H3-like 5
AT4G13940	8	0	SAHH1
AT2G47110	5	1	RPS27AB
AT5G17920	7	0	MS1
AT5G52470	5	0	FIB1
AT1G43170	2	0	ARP1
AT3G06400	7	0	CHR11
AT3G54670	2	0	SMC1
AT3G11510	4	2	RIBOSOMAL PROTEIN US11Y
AT2G36880	7	0	MAT3
AT1G06220	3	0	CLO
AT5G09810	1	1	ACT7
AT5G61210	1	1	SNAP33
AT1G48620	3	0	HON5
AT1G54690	1	0	Histone HTA3
AT5G11170	3	0	RH15
AT3G01540	6	0	RH14
AT3G18035	3	0	HON4
AT1G74050	4	0	EL6X
AT1G06760	1	0	H1.1
AT4G15900	4	0	PRL1
AT1G02500	1	0	SAM1
AT2G34040	4	0	API5
AT3G19760	4	0	EIF4A-III
AT5G28740	4	0	SLOH3
AT1G07920	3	2	Elongation factor-TU family
AT2G18020	3	0	EMB2296
AT1G22780	3	0	PFL1
AT1G56110	6	0	NOP56
AT4G16143	4	0	IMPA2
AT5G63550	3	0	DEK2
AT3G05060	3	0	SAR DNA-binding protein
AT4G37210	2	0	NASP
AT3G48930	2	0	EMB1080
AT1G56070	2	0	LOS1
AT1G18540	1	0	EL6Z
AT3G54560	2	1	H2A.Z
AT3G62870	5	0	EL8Y
AT4G31880	4	0	PDS5C
AT3G49910	4	0	RIBOSOMAL PROTEIN UL24Z
AT3G04610	3	0	FLK
AT1G79930	1	0	HSP91
AT1G15750	1	0	TOPLESS
AT5G12470	1	0	RER4
AT2G02160	3	0	C3H17
AT2G25970	2	0	KH8
AT5G20290	1	0	ES8Z
AT4G08350	2	0	GTA2
AT5G44500	2	0	Small nuclear ribonucleoprotein-associated protein
AT3G04840	2	0	ES1Z
AT1G09270	2	0	IMPA4
AT3G57150	2	0	CBF5
AT5G46070	1	0	GBPL3
AT1G52380	3	0	NUP50A
AT3G56860	2	0	UBA2A
AT3G42170	3	0	DAYSLEEPER
AT1G02780	2	0	EL19X
AT2G21660	1	0	GRP7
AT4G16720	1	0	EL15Z
AT2G02070	2	0	IDD5
AT5G10010	1	0	HIT4
AT1G09770	1	0	CDC5
AT2G39460	2	0	RIBOSOMAL PROTEIN L23A1
AT3G60770	3	0	RIBOSOMAL PROTEIN US15Z
AT4G15000	3	0	EL27X
AT2G27100	2	0	SE
AT4G02840	2	0	SMD1B
AT1G55150	1	0	RH20
AT3G49010	1	0	BBC1
AT1G15340	3	0	MBD10
AT5G27850	2	0	EL18X
AT1G77180	1	0	SKIP
AT1G26880	2	0	EL34Z
AT5G22650	2	0	HDT2
AT5G07090	3	0	ES4Y
AT1G33240	1	0	GTL1
AT2G34480	1	0	RPL18AB
AT2G33370	1	0	RIBOSOMAL PROTEIN UL14Z
AT1G19880	1	0	PROTON1
AT4G21660	1	0	Proline-rich spliceosome-associated (PSP) family protein
AT4G39260	1	0	GRP8
AT1G26910	2	0	RPL10B
AT1G20580	1	0	SMD38
AT4G25500	3	0	RS40
AT4G38890	1	0	ATC3H50
AT3G22520	1	0	Spindle assembly abnormal protein
AT2G16600	2	0	CYP19
AT2G18740	1	0	PCP
AT1G18800	1	0	NRP2
AT5G53480	1	0	KPNB1
AT2G19520	1	0	ACG1
AT3G04920	2	0	ES24Z
AT4G36690	1	0	ATU2AF65A
AT1G13930	2	0	STRP
AT3G04590	1	0	AHL14
AT3G53020	2	0	RPL24B
AT5G08180	1	0	Ribosomal protein L7Ae/L30e/S12e/Gadd45 family protein
AT4G03430	1	0	STA1
AT4G22285	1	0	Ubiqitin C-terminal hydrolases superfamily protein
AT5G10360	1	0	EMB3010
AT2G20330	1	0	OZS3
AT2G16950	1	0	TRN1
AT1G48610	1	0	AT hook morif-containing protein
AT1G07360	1	0	MAC5A
AT3G55750	1	0	EL33X
AT3G11200	1	0	AL2
AT4G39200	1	0	ES25W
AT2G19750	1	0	ES30Z
AT3G26560	2	0	ATP-dependent RNA helicase
AT3G60245	1	0	EL43Y
AT5G60670	1	0	RIBOSOMAL PPROTEIN UL11X
AT3G44750	1	0	HDT1
AT1G67430	1	0	RIBOSOMAL PROTEIN UL22Y
AT5G55670	1	0	CFI68
AT5G67530	2	0	PUB49
AT1G33680	1	0	ATKH3
AT1G58080	1	1	HISN1A
AT1G79870	1	0	HPPR2
AT1G57660	1	0	EL21X
AT2G47640	2	0	SMD2A
AT5G14170	1	0	CHC1
AT1G31970	2	0	RH5
AT5G25220	2	0	KNAT3
AT2G10940	1	0	Bifunctional inhibitor/lipid-transfer protein/seed storage 2S albumin superfamily protein
AT3G04820	1	0	TRUD1
AT1G79730	1	0	ELF7
AT5G04800	1	0	ES17W
AT1G33120	1	0	RIBOSOMAL PROTEIN UL6Z
AT1G07770	1	0	RIBOSOMAL PROTEIN US8Z
AT1G23290	1	0	RPL27A
AT3G02320	1	0	TRM1A

### Sheet: Replicate_3
Proteome analyses of PDS5A:2HA immunoprecipitation
AGI	PDS5A:2HA	WT	Name
AT5G47690	55	0	PDS5A
AT4G26630	17	0	DEK3
AT1G07660	11	4	Histone H4
AT5G22880	6	1	Histone H2B
AT2G28720	1	0	Histone HTB3
AT2G30620	10	1	Histone H1.2
AT5G55660	14	0	DEK4
AT2G37470	1	0	Histone H2B.4
AT4G39680	10	0	ACINUS
AT5G02500	13	0	HSP70-1
AT1G48920	9	0	NUCL1
AT3G53650	2	0	Histone H2B.8
AT3G13920	7	0	EIF4A1
AT5G02870	8	0	RPL4D
AT2G27170	10	0	SMC3
AT3G09630	2	0	SAC56
AT5G65350	2	0	Histone H3-like 5
AT4G13940	9	0	SAHH1
AT3G09440	1	0	HSP70-3
AT2G47110	4	1	RPS27AB
AT5G17920	8	0	MS1
AT5G52470	4	0	FIB1
AT1G43170	3	0	ARP1
AT3G06400	8	0	CHR11
AT3G54670	4	0	SMC1
AT3G11510	6	2	RIBOSOMAL PROTEIN US11Y
AT2G36880	5	0	MAT3
AT1G06220	3	0	CLO
AT5G09810	2	1	ACT7
AT5G61210	1	1	SNAP33
AT1G48620	5	0	HON5
AT1G54690	1	0	Histone HTA3
AT5G11170	2	0	RH15
AT3G01540	5	0	RH14
AT3G18035	3	0	HON4
AT1G74050	3	0	EL6X
AT1G06760	3	0	H1.1
AT4G15900	1	0	PRL1
AT1G02500	1	0	SAM1
AT2G34040	4	0	API5
AT3G19760	5	0	EIF4A-III
AT5G28740	3	0	SLOH3
AT1G07920	2	2	Elongation factor-TU family
AT2G18020	4	0	EMB2296
AT1G22780	4	0	PFL1
AT1G56110	2	1	NOP56
AT4G16143	4	0	IMPA2
AT5G63550	4	0	DEK2
AT3G05060	4	0	SAR DNA-binding protein
AT4G37210	5	0	NASP
AT3G48930	2	0	EMB1080
AT1G56070	2	0	LOS1
AT1G18540	1	0	EL6Z
AT3G54560	2	1	H2A.Z
AT3G62870	3	0	EL8Y
AT4G31880	2	0	PDS5C
AT3G49910	2	0	RIBOSOMAL PROTEIN UL24Z
AT3G04610	1	0	FLK
AT1G79930	3	0	HSP91
AT3G17670	0	1	Tetratricopeptide repeat (TPR)-containing protein
AT5G12470	0	1	RER4
AT2G02160	3	0	C3H17
AT2G25970	4	0	KH8
AT5G20290	2	0	ES8Z
AT4G08350	1	0	GTA2
AT5G44500	2	0	Small nuclear ribonucleoprotein-associated protein
AT3G04840	2	0	ES1Z
AT1G09270	2	0	IMPA4
AT3G57150	1	0	CBF5
AT5G46070	2	0	GBPL3
AT1G52380	3	0	NUP50A
AT3G56860	3	0	UBA2A
AT3G42170	2	0	DAYSLEEPER
AT1G02780	2	0	EL19X
AT2G21660	3	0	GRP7
AT4G16720	2	0	EL15Z
AT2G02070	3	0	IDD5
AT5G10010	3	0	HIT4
AT1G09770	2	0	CDC5
AT5G02610	1	0	RIBOSOMAL PROTEIN UL29W
AT2G45640	1	0	SAP18
AT2G39460	2	0	RIBOSOMAL PROTEIN L23A1
AT3G60770	4	0	RIBOSOMAL PROTEIN US15Z
AT4G15000	4	0	EL27X
AT2G27100	3	0	SE
AT4G02840	1	0	SMD1B
AT1G55150	1	0	RH20
AT3G49010	1	0	BBC1
AT1G15340	3	0	MBD10
AT5G27850	2	0	EL18X
AT1G77180	2	0	SKIP
AT1G26880	1	0	EL34Z
AT5G22650	2	0	HDT2
AT5G07090	1	0	ES4Y
AT1G33240	2	0	GTL1
AT2G34480	2	0	RPL18AB
AT2G33370	2	0	RIBOSOMAL PROTEIN UL14Z
AT1G19880	1	0	PROTON1
AT2G27040	1	0	AGO4
AT4G21660	1	0	Proline-rich spliceosome-associated (PSP) family protein
AT4G39260	2	0	GRP8
AT4G13170	1	0	RPL13AC
AT1G26910	2	0	RPL10B
AT1G20580	1	0	SMD38
AT4G25500	1	0	RS40
AT4G38890	1	0	ATC3H50
AT3G22520	1	0	Spindle assembly abnormal protein
AT2G16600	1	0	CYP19
AT2G18740	2	0	PCP
AT1G18800	1	0	NRP2
AT5G12410	1	0	THUMP domain-containing protein
AT3G04920	1	0	ES24Z
AT3G06670	1	0	SMEK1
AT1G13930	2	0	STRP
AT3G04590	2	0	AHL14
AT3G53020	1	0	RPL24B
AT5G08180	1	0	Ribosomal protein L7Ae/L30e/S12e/Gadd45 family protein
AT4G03430	2	0	STA1
AT4G22285	2	0	Ubiqitin C-terminal hydrolases superfamily protein
AT5G10360	1	0	EMB3010
AT2G20330	3	0	OZS3
AT2G16950	2	0	TRN1
AT1G48610	1	0	AT hook motif-containing protein
AT1G07360	1	0	MAC5A
AT3G10480	2	0	NAC50
AT3G55750	1	0	EL33X
AT3G11200	1	0	AL2
AT4G10710	1	0	SPT16
AT4G39200	1	0	ES25W
AT3G50670	1	0	U1SNRNP
AT5G65010	1	0	ASN2
AT5G18380	2	0	RIBOSOMAL PROTEIN US9X
AT2G19750	1	1	ES30Z
AT3G26560	1	0	ATP-dependent RNA helicase
AT3G60245	1	0	EL43Y
AT5G60670	1	0	RIBOSOMAL PPROTEIN UL11X
AT3G44750	1	0	HDT1
AT1G67430	1	0	RIBOSOMAL PROTEIN UL22Y
AT5G55670	2	0	CFI68
AT5G67530	1	0	PUB49
AT1G33680	2	0	ATKH3
AT1G79870	1	0	HPPR2
AT1G57660	2	0	EL21X
AT2G47640	1	0	SMD2A
AT5G14170	1	0	CHC1
AT1G17210	1	0	ILP1
AT1G26630	1	0	ELF5A-2
ATCG00830	1	0	UL2CZ
AT5G56010	2	0	HSP81-3
AT2G15340	2	0	Glycine-rich protein
AT3G58510	1	0	RH11
AT4G31700	1	0	RPS6A
AT5G04800	1	0	ES17W
AT1G33120	1	0	RIBOSOMAL PROTEIN UL6Z
AT3G44110	1	0	HCR3
AT3G49430	1	0	SR34a
AT5G19820	1	0	KETCH1
AT2G38560	1	0	RDO2
AT1G08360	1	0	RIBOSOMAL PROTEIN UL1Z
AT5G46210	1	0	CUL4
