## Supplementary material for "A molecular framework of chromatin extrusion in plants": oligo sequences

### Sheet: Sheet1
	sequence (5'-to-3')	remarks
Q3G03341-F	GCTTGTGGCGTTTGTAGCAG	For gene expression analysis
Q3G03341-R	TGGAACGAGAGACCTTGGGA
q5G15190-F	GGACGTTGGATCACGGCTAA
q5G15190-R	ACTAAGTGGCGAACAAGGCA
q2G38820-F	GTCCTGCTGGGGAATATGAGT
q2G38820-R	CCTATCCGCTTTCCCCACAA
UBQ5-1_qPCR	ACCTACGTTTACCAGAAAGAAGGAGTTGAA
UBQ5-2_qPCR	AGCTTACAAAATTCCCAAATAGAAATGCAG
PDS5A_W1377A_F	GTTTGGGCGCCTATGGATAAACGGTAAGGA	For PDS5A:2HA_3A mutagensis
PDS5A_W1377A_R	CATAGGCGCCCAAACTTCTATTCGGCAACC
PDS5A_Y1384A_F	AGGTTTGCTGAAGGGACAGTGAAATCTTAT
PDS5A_Y1384A_R	CCCTTCAGCAAACCTATTTATTTCACCAAG
PDS5A_Y1403A_F	ATACTTGCTGAGGATGGAGATGTTGAAGTA
PDS5A_Y1403A_R	ATCCTCAGCAAGTATCTGCAATATCATATG
pA_F	TGTACAAAAAAGCAGGCTTTCGACGTCGGTATTCTTACACTAATG	For B1A2A3:2HA cloning
pA_R	AGGTGCTGTAATACGAGT
B1_F	TGTACAAAAAAGCAGGCTTTCGACGTCGGTATTCTTACACTAATG
B1_R	TTGCTCGAAATTATCAGTAA
A2A3_F	ATTACTGATAATTTCGAGCAAATTCCTGGAAAAATCTTGAGA
A2A3_R	CTTTGTACAAGAAAGCTGGGTCAAGAATAAGTAGTTGACATCA
A1A2_F	TGTACAAAAAAGCAGGCTTTCGACGTCGGTATTCTTACACTAATG	For A1A2B4:2HA cloning
A1A2_R	TAAGCTTTTCTTTCTCTTCC
B4_F	GGAAGAGAAAGAAAAGCTTATCCTTATCTTTGAGAACAGTT
B4_R	GTCGTATGGGTATCCTATTGCCGAAATTCTCTGTCTCCGACTTC
2HA_F	GCAATAGGATACCCATACGAC
2HA_R	CTTTGTACAAGAAAGCTGGGTCAAGAATAAGTAGTTGACATCA
A1_F	TGTACAAAAAAGCAGGCTTTCGACGTCGGTATTCTTACACTAATG	For A1B3A3:2HA cloning
A1_R	CCAATTAAAATCGCCAGTGTC
B3_F	GACACTGGCGATTTTAATTGGATAGAAGAAGCACAAAGAAAG
B3_R	GTTACAAGAAATATGTTCTCC
A3_F	GGAGAACATATTTCTTGTAACTCATCAAAATTAAAGATTACA
A3_R	CTTTGTACAAGAAAGCTGGGTCAAGAATAAGTAGTTGACATCA
